# CRISPR-Cas9-mediated knockout of *CYP79D1* and *CYP79D2* in cassava attenuates toxic cyanogen production

**DOI:** 10.1101/2021.10.08.462827

**Authors:** Michael A. Gomez, Kodiak C. Berkoff, Baljeet K. Gill, Anthony T. Iavarone, Samantha E. Lieberman, Jessica M. Ma, Alex Schultink, Stacia K. Wyman, Raj Deepika Chauhan, Nigel J. Taylor, Brian J. Staskawicz, Myeong-Je Cho, Daniel S. Rokhsar, Jessica B. Lyons

## Abstract

Cassava (*Manihot esculenta* Crantz) is a starchy root crop that supports over a billion people in tropical and subtropical regions of the world. This staple, however, produces toxic cyanogenic compounds and requires processing for safe consumption. Excessive consumption of insufficiently processed cassava, in combination with protein-poor diets, can have neurodegenerative impacts. Reducing the cyanogen content by conventional breeding is problematic due to the heterozygous nature of the crop; recombination will generally disrupt a clonally propagated cultivar’s suite of desirable traits. To reduce cyanide levels in cassava, we used CRISPR-mediated mutagenesis to disrupt the cytochrome P_450_ genes *CYP79D1* and *CYP79D2* whose protein products catalyze the first step in cyanogenic glucoside biosynthesis. Knockout of both genes eliminated cyanide in leaves and storage roots of cassava accession 60444 and the West African, farmer-preferred cultivar TME 419. Although knockout of *CYP79D2* alone resulted in significant reduction of cyanide, mutagenesis of *CYP79D1* did not, indicating these paralogs have diverged in their function. Our work demonstrates cassava genome editing for food safety, reduced processing requirements, and environmental benefits that could be readily extended to other farmer-preferred cultivars.
