## Supplementary material for "CRISPR-Cas9-mediated knockout of *CYP79D1* and *CYP79D2* in cassava attenuates toxic cyanogen production": File S1: Genotypes of CRISPR/Cas9-edited 60444 and TME 419 lines

### Sheet: Sheet1
			CYP79D1		CYP79D2
Construct	Cultivar	Name	1A	1B	2A	2B	Seq. Method	Source
C1	60444	1	bi-allelic (i1, d3)	complex			S, I	DDPSC
		2	homozygous (d465)	homozygous (d465)			S	DDPSC
		3	bi-allelic (i1, d2)	bi-allelic (i2d75, i1d6)			S, I	DDPSC
		4	homozygous (i1)	bi-allelic (d1, i1)			S, I	DDPSC
		5	bi-allelic (d5, i1)	complex			S, I	DDPSC
		6	homozygous (i1)	bi-allelic (i1, d4)			S, I	DDPSC
		7	bi-allelic (i1a, i1b)	bi-allelic (d4, d5)			S, I	DDPSC
		8	bi-allelic (i2, i3d61)	homozygous (d1)			S, I	DDPSC
		9	homozygous (i1)	complex			S, I	DDPSC
		10	bi-allelic (i1, d3)	bi-allelic (d1a, d1b)			S, I	DDPSC
		11	complex	complex			S, I	DDPSC
		12	bi-allelic (i1, d9)	bi-allelic (d5, i1)			S, I	DDPSC
		13	bi-allelic (d5, d7)	bi-allelic (d4, i1)			S, I	DDPSC
		14	complex	bi-allelic (i1, d39)			S, I	DDPSC
		15	complex	bi-allelic (i1, i2)			S, I	DDPSC
	TME419	2	homozygous (i1)	WT			S, I	DDPSC
		3	bi-allelic (d3, d13)	bi-allelic (d3, d1)			S, I	DDPSC
		4	bi-allleic (d6, d9)	bi-allelic (d9, d21)			S, I	DDPSC
		5	heterozygous (i1, WT)	WT			S, I	DDPSC
		6	bi-allelic (d12, i1)	bi-allelic (i1, d4)			S, I	DDPSC
		7	bi-allelic (d3, d8)	complex			S, I	DDPSC
		8	bi-allelic (d9, i1)	homozygous (i445d24)			S, I	DDPSC
		9	homozygous (i1)	bi-allelic (i1, d7)			S, I	DDPSC
		10	bi-allelic (i1, d2)	bi-allelic (i1, d1)			S, I	DDPSC
C2	60444	1			complex	bi-allelic (i1a, i1b)	S, I	DDPSC
		2			bi-allelic (d8, d9)	bi-allelic (i1, d2i1)	S, I	DDPSC
		3			complex	N.D.	S, I	DDPSC
		4			homozygous (i1)	homozygous (i1)	S, I	DDPSC
		5			complex	complex	S, I	DDPSC
		6			complex	complex	S, I	DDPSC
		7			complex	complex	S, I	DDPSC
		8			bi-allelic (d5 ,d9)	bi-allelic (d4, i1)	S, I	DDPSC
		9			bi-allelic (i1, d9)	bi-allelic (d8, d50)	S, I	DDPSC
	TME419	2			homozygous (d27)	homozygous (d4)	S, I	DDPSC
		3			bi-allelic (i1a, i1b)	complex	S, I	DDPSC
		4			homozygous (d424)	homozygous (d424)	S	DDPSC
		5			bi-allelic (d423, i1)	bi-allelic (d423, i1)	S,I	DDPSC
		6			bi-allelic (i1, d5)	bi-allelic (i1, d37)	S,I	DDPSC
		7			bi-allelic (d4, d7)	bi-allelic (d4, i1)	S,I	DDPSC
		8			complex	bi-allelic (i1, d4)	S,I	DDPSC
		9			complex	bi-allelic (i1, d6)	S,I	DDPSC
		10			bi-allelic (i1, d1)	bi-allelic (d5, d2)	S,I	DDPSC
C3	60444	1	complex	complex	complex	complex	S, I	DDPSC
		2	bi-allelic (i1a, i1b)	WT	WT	bi-allelic (i5d10, i1)	S, I	DDPSC
		3	complex	complex	complex	complex	S, I	DDPSC
		4	bi-allelic (i1, d7)	complex	complex	bi-allelic (d1, d2)	S, I	DDPSC
		5	complex	complex	complex	bi-allelic (d2, i1)	S, I	DDPSC
		6	bi-allelic (i1, d5)	complex	complex	complex	S, I	DDPSC
		7	homozygous (i1)	complex	complex	complex	S, I	DDPSC
		8	homozygous (i1)	complex	complex	bi-allelic (i1a, i1b)	S, I	DDPSC
		10	complex	complex	complex	complex	S, I	DDPSC
		11	complex	WT	WT	bi-allelic (i1, d7)	S, I	DDPSC
		12	heterozygous (WT, i1)	complex	heterozygous (d5, WT)	heterozygous (WT, i1)	S, I	DDPSC
		13	bi-allelic (i1a, i1b)	complex	complex	bi-allelic (i1, d5)	S, I	DDPSC
		14	homozygous (i1)	complex	complex	bi-allelic (i1, i1d17)	S, I	DDPSC
		15	WT	WT	N.D.	N.D.	S	DDPSC
		24A	complex	WT	WT	heterozygous (d2, WT)	S, I	IGI
		27B	bi-allelic (i1, d1)	WT	heterozygous (d1, WT)	bi-allelic (d1, i1)	S, I	IGI
		36F	bi-allelic (i1, d1)	WT	WT	heterozygous (i1, WT)	S, I	IGI
		36G	complex	WT	WT	WT	S, I	IGI
		37B	complex	WT	WT	complex	S, I	IGI
		37C	homozygous (d5)	WT	WT	homozygous (d2)	S, I	IGI
		64B	homozygous (d5)	WT	complex	homozygous (d2)	S, I	IGI
		64C	homozygous (d5)	WT	complex	homozygous (d2)	S, I	IGI
		64D	homozygous (d5)	WT	WT	homozygous (d2)	S, I	IGI
		73D	bi-allelic (i1, d1)	complex	bi-allelic (d2, d9)	bi-allelic (d3, i1)	S, I	IGI
		82C	homozygous (i1)	complex	complex	bi-allelic (d5, d1)	S, I	IGI
		83B	homozygous (i1)	bi-allelic (d5, i1)	WT	bi-allelic (i1a, i1b)	S, I	IGI
		122A	complex	complex	complex	complex	S, I	IGI
		123A#1	bi-allelic (i1, d1)	complex	complex	homozygous (d33)	S, I	IGI
		123A#2	bi-allelic (i1a, i1b)	heterozygous (d46, WT)	homozygous (i1)	bi-allelic (i1, d2)	S, I	IGI
		124A	bi-allelic (i1, d4)	complex	complex	bi-allelic (i1a, i1b)	S, I	IGI
		130A	complex	complex	complex	complex	S, I	IGI
		130B	complex	complex	complex	complex	S, I	IGI
		133A	complex	complex	complex	homozygous (i1)	S, I	IGI
		86B#1	bi-allelic (i1, d2)	WT	WT	WT	S, I	IGI
		86B#2	bi-allelic (d3, d32)	heterozygous (d4, WT)	heterozygous (d1, WT)	homozygous (i1)	S, I	IGI
		86C	bi-allelic (d2, i1)	WT	WT	heterozygous (WT, i1)	S, I	IGI
		137D	bi-allelic (i1, d10)	complex	complex	bi-allelic (i1, d7)	S, I	IGI
		137E	bi-allelic (d3a, d3b)	complex	complex	homozygous (i1)	S, I	IGI
		145D	homozygous (d2)	WT	WT	WT	S, I	IGI
		148A	homozygous (i1)	complex	complex	complex	S, I	IGI
		213A	bi-allelic (i1, d63)	complex	complex	homozygous (i1)	S, I	IGI
		214A	bi-allelic (i1a, i1b)	WT	heterozygous (d1, WT)	bi-allelic (i1, d1)	S, I	IGI
		300A	heterozygous (d8, WT)	WT	WT	WT	S, I	IGI
		307A	homozygous (i1)	WT	homozygous (i1)	homozygous (d1)	S, I	IGI
		309A	homozygous (i1)	heterozygous (d1, WT)	complex	bi-allelic (d2, i1)	S, I	IGI
		339A	heterozygous (i1, WT)	WT	WT	N.D.	S, I	IGI
		27A	complex	WT	WT	heterozygous (WT, d2)	S, I	IGI
		29A	complex	WT	WT	heterozygous (WT, d2)	S, I	IGI
		36A	heterozygous (WT, d1)	WT	WT	heterozygous (WT, d1)	S, I	IGI
		36B	bi-allelic (d1, i1)	WT	WT	heterozygous (WT, d1)	S, I	IGI
		36C	heterozygous (WT, d1)	WT	WT	heterozygous (WT, i1)	S, I	IGI
		36D	heterozygous (WT, d1)	WT	WT	WT	S, I	IGI
		36E	heterozygous (WT, d1)	WT	WT	WT	S, I	IGI
		37A	bi-allelic (d1, i1)	WT	WT	bi-allelic (i1, d77i28)	S, I	IGI
		64A	homozygous (d5)	WT	complex	homozygous (d2)	S, I	IGI
		73A	bi-alellic (d1, i1)	bi-allelic (d4, i1)	complex	bi-allelic (d8, d33)	S, I	IGI
		73B	bi-allelic (d1, i1)	bi-allelic (d3, d4)	complex	bi-alellic (d2, i1d2)	S, I	IGI
		73C	bi-allelic (d1, i1)	complex	bi-allelic (i1, d6)	bi-allelic (d2, i1d2)	S, I	IGI
		82A	homozygous (i1)	complex	bi-allelic (d3, i1)	bi-allelic (d5, d1)	S, I	IGI
		82B	homozygous (i1)	heterozygous (WT, d1)	bi-allelic (i1, d7)	bi-allelic (d5, d1)	S, I	IGI
		83A	homozygous (i1)	bi-allelic (d5, i1)	complex	bi-allelic (i1a, i1b)	S, I	IGI
		84A	bi-alellic (i1a, i1b)	WT	complex	bi-allelic (i1, d1i2)	S, I	IGI
		218A	bi-allelic (d1, i1)	complex	complex	bi-allelic (d1, i1)	S, I	IGI
		86A	bi-allelic (d2, i1)	WT	WT	WT	S, I	IGI
		133A	homozygous (i1)	complex	bi-allelic (d1, d36)	complex	S, I	IGI
		133B	homozygous (i1)	complex	complex	homozygous (i1)	S, I	IGI
		137A	complex	complex	complex	homozygous (i1)	S, I	IGI
		137B	bi-allelic (d3, i1)	complex	complex	bi-allelic (i1a, i1b)	S, I	IGI
		137C	bi-allelic (d10, i1)	complex	complex	bi-allelic (i1, d6)	S, I	IGI
		142A	bi-allelic (d4, i1)	WT	WT	homozygous (i1)	S, I	IGI
		142B	bi-allelic (d4, i1)	WT	WT	homozygous (i1)	S, I	IGI
		142C	bi-allelic (d4, i1)	WT	WT	homozygous (i1)	S, I	IGI
		145A	homozygous (i1)	WT	WT	WT	S, I	IGI
		145B	bi-allelic (d4, i1)	WT	WT	heterozygous (WT, d1)	S, I	IGI
		145C	homozygous (i1)	WT	WT	homozygous (i1)	S, I	IGI
		208A	complex	bi-allelic (d6, d1)	complex	bi-allelic (i1a, i1b)	S, I	IGI
		221A	homozygous (i1)	complex	heterozygous (WT, d10)	homozygous (i1)	S, I	IGI
		314A	complex	WT	WT	bi-allelic (i1a, i1b)	S, I	IGI
		319A	complex	WT	WT	complex	S, I	IGI
	TME419	2	bi-allelic (i1a, i1b)	complex	complex	bi-allelic (d3, d1)	S, I	DDPSC
		3	complex	complex	complex	complex	S, I	DDPSC
		4	bi-allelic (d467, d4)	heterozygous (d467, WT)	heterozygous (WT, d20)	bi-allelic (i1a, i1b)	S, I	DDPSC
		5	bi-allelic (i1, d4)	bi-allelic (i1, d35)	bi-allelic (i1, d495)	bi-allelic (d1, d495)	S, I	DDPSC
		6	homozygous (i1)	WT	WT	heterozygous (WT, d1)	S, I	DDPSC
		7	bi-allelic (i1, d3)	complex	complex	complex	S, I	DDPSC
		8	bi-allelic (i1, d3)	heterozygous (WT, d4)	bi-allelic (WT, d12)	bi-allelic (i1a, i1b)	S, I	DDPSC
		9	bi-allelic (i1a, i1b)	bi-allelic (d35, 173)	homozygous (d1)	bi-allelic (d3 ,d1)	S, I	DDPSC
		10	bi-allelic (i1a, i1b)	WT	WT	complex	S, I	DDPSC
		11	homozygous (i1)	WT	heterozygous (WT, d423)	complex	S, I	DDPSC
		44A	homozygous (d8)	heterozygous (d5, WT)	bi-allelic (d27, d1)	bi-allelic (d7, i1)	S, I	IGI
		44B	homozygous (d8)	heterozygous (d5, WT)	bi-allelic (d27, d1)	bi-allelic (d7, i1)	S, I	IGI
		48A	bi-allelic (d2, i1)	WT	WT	complex	S, I	IGI
		81A	bi-allelic (i1a, i1b)	complex	complex	complex	S, I	IGI
		81B	bi-allelic (i1a, i1b)	complex	complex	complex	S, I	IGI
		89A	N.D.	WT	WT	bi-allelic (d2, d9)	S, I	IGI
		99A	bi-allelic (i1, d5)	WT	heterozygous (WT, d1)	complex	S, I	IGI
