## Supplementary material for "CRISPR-Cas9-mediated knockout of *CYP79D1* and *CYP79D2* in cassava attenuates toxic cyanogen production": File S3: LC-MS and picrate readings

### Sheet: LC-MS 60444
Line	Plant	Leaf weight (mg)	Technical Replicate	Dilution factor	Linamarin (µM)	Linamarin (g/kg fresh weight)	Lotaustralin (µM)	Lotaustralin (g/kg fresh weight)
NEG CTRL	-	0	1	10	<LLOQ	N/A	0	N/A
			2	10	<LLOQ	N/A	0	N/A
			3	10	<LLOQ	N/A	0	N/A
WT	A	28.5	1	20	1.39702	0.218153	0.0482759	0.00796619
			2	20	1.38816	0.216771	0.0494551	0.00816078
			3	20	1.30945	0.204479	0.0488425	0.00805969
	B	34	1	20	3.28582	0.430101	0.138401	0.0191437
			2	20	2.99076	0.391479	0.135292	0.0187137
			3	20	2.95921	0.387348	0.143624	0.0198661
	C	28.5	1	20	0.701099	0.109481	0.0303187	0.00500301
			2	20	0.66289	0.103515	0.0319437	0.00527116
			3	20	0.665441	0.103913	0.0293584	0.00484455
C1-4	A	29.6	1	10	1.80862	0.135966	0.06	0.00446288
			2	10	1.92651	0.144829	0.08	0.00668607
			3	10	1.83647	0.13806	0.09	0.00679674
	B	33	1	10	2.03883	0.137481	0.04	0.00305215
			2	10	1.65835	0.111825	0.05	0.00362858
			3	10	1.64381	0.110844	0.06	0.00397062
	C	32.4	1	10	2.51503	0.172732	0.09	0.00622601
			2	10	2.50628	0.172132	0.11	0.00783695
			3	10	2.40233	0.164992	0.1	0.007366
C2-4	A	34.4	1	10	0.455997	0.029497	0.01	0.00098124
			2	10	0.498067	0.0322184	0.02	0.00136708
			3	10	0.462515	0.0299187	0.02	0.0013436
	B	30.3	1	10	0.116397	0.0085482	<LLOQ	0
			2	10	0.123187	0.00904687	<LLOQ	0
			3	10	0.114017	0.00837339	<LLOQ	0
	C	31	1	10	0.0245968	0.0017656	<LLOQ	0
			2	10	0.0277591	0.0019926	<LLOQ	0
			3	10	0.029579	0.00212323	<LLOQ	0
C2-2	A	33.3	1	10	0.221413	0.0147956	<LLOQ	0
			2	10	0.21373	0.0142823	<LLOQ	0
			3	10	0.211737	0.0141491	<LLOQ	0
C3-2	B	30.3	1	10	<LLOQ	0	<LLOQ	0
			2	10	<LLOQ	0	<LLOQ	0
			3	10	<LLOQ	0	<LLOQ	0
	C	29.7	1	10	<LLOQ	0	<LLOQ	0
			2	10	<LLOQ	0	<LLOQ	0
			3	10	<LLOQ	0	<LLOQ	0
C3-142A	A	28.5	1	10	<LLOQ	0	<LLOQ	0
			2	10	<LLOQ	0	<LLOQ	0
			3	10	<LLOQ	0	<LLOQ	0
	B	32.5	1	10	<LLOQ	0	0.0067539	0.00048866
			2	10	<LLOQ	0	0.00768685	0.00055616
			3	10	<LLOQ	0	0.00798014	0.00057738
C3-145C	A	25.2	1	10	<LLOQ	0	<LLOQ	0
			2	10	<LLOQ	0	<LLOQ	0
			3	10	<LLOQ	0	<LLOQ	0
	B	32.3	1	10	<LLOQ	0	0.00888993	0.00064719
			2	10	<LLOQ	0	0.00928035	0.00067561
			3	10	<LLOQ	0	0.00990681	0.00072122

### Sheet: LC-MS TME419
Line	Plant	Leaf weight (mg)	Technical Replicate	Dilution factor	Linamarin (µM)	Linamarin (g / kg fresh weight)	Lotaustralin (µM)	Lotaustralin (g/kg fresh weight)
NEG CTRL	-	0	1	10	<LLOQ	N/A	<LLOQ	N/A
			2	10	<LLOQ	N/A	<LLOQ	N/A
			3	10	<LLOQ	N/A	<LLOQ	N/A
WT	A	20	1	20	1.06141	0.157459	0.0153532	0.00240682
			2	20	1.00196	0.148639	0.0148722	0.00233142
			3	20	1.03496	0.153535	0.014418	0.00226021
	B	19.7	1	20	1.18978	0.17919	0.0156049	0.00248353
			2	20	1.12947	0.170107	0.0117732	0.00187371
			3	20	1.15879	0.174523	0.0166117	0.00264376
	C	20.5	1	20	1.6717	0.241946	0.0446758	0.0068327
			2	20	1.56267	0.226166	0.0452623	0.0069224
			3	20	1.47177	0.21301	0.0483964	0.00740174
C1-2	A	20.7	1	10	0.375453	0.0269072	0.0068101	0.00051574
			2	10	2.48716	0.178245	0.0621904	0.00470974
			3	10	2.20107	0.157742	0.0624804	0.0047317
	B	20.6	1	10	1.45073	0.104473	0.025852	0.0019673
			2	10	1.55574	0.112035	0.022618	0.0017212
			3	10	1.38553	0.0997776	0.0218409	0.00166206
	C	20.8	1	10	2.93248	0.209149	0.0419403	0.00316091
			2	10	3.23155	0.230479	0.0867247	0.00653618
			3	10	2.68915	0.191794	0.0864155	0.00651287
C1-9	A	20.1	1	10	0.364332	0.0268896	0.00102637	8.0049e-05
			2	10	0.633331	0.0467432	0.00617408	0.00048153
			3	10	0.569832	0.0420567	0.00658198	0.00051334
	B	20.4	1	10	<LLOQ	0	<LLOQ	0
			2	10	<LLOQ	0	<LLOQ	0
			3	10	<LLOQ	0	<LLOQ	0
	C	20	1	10	7.35928	0.54587	0.148379	0.0116302
			2	10	6.74132	0.500033	0.171861	0.0134708
			3	10	4.99698	0.370648	0.163089	0.0127832
C1-10	A	19.3	1	10	3.64307	0.280023	0.0582863	0.00473428
			2	10	4.0211	0.309081	0.0933291	0.0075806
			3	10	3.16995	0.243657	0.0858119	0.00697002
	B	19.9	1	10	2.76674	0.206253	0.0412212	0.00324722
			2	10	3.02272	0.225335	0.0617201	0.00486203
			3	10	2.40329	0.179159	0.0541054	0.00426218
	C	19.7	1	10	2.0931	0.157619	0.0320185	0.00254788
			2	10	2.3229	0.174924	0.0464308	0.00369474
			3	10	1.90537	0.143482	0.0434349	0.00345634
C2-6	A	19.6	1	10	1.29457	0.0979835	0.0101416	0.00081114
			2	10	1.38342	0.104708	0.0192932	0.0015431
			3	10	1.24219	0.0940194	0.0207051	0.00165602
	B	19.9	1	10	0.437683	0.032628	<LLOQ	0
			2	10	0.538076	0.040112	<LLOQ	0
			3	10	0.509738	0.0379995	<LLOQ	0
	C	19.2	1	10	0.500806	0.0386948	<LLOQ	0
			2	10	0.617041	0.0476757	<LLOQ	0
			3	10	0.565808	0.0437172	<LLOQ	0
C2-7	A	20.6	1	10	0.0571385	0.00411477	<LLOQ	0
			2	10	0.0587866	0.00423346	<LLOQ	0
			3	10	0.0581811	0.00418985	<LLOQ	0
	B	20.1	1	10	<LLOQ	0	<LLOQ	0
			2	10	<LLOQ	0	<LLOQ	0
			3	10	<LLOQ	0	<LLOQ	0
	C	20.9	1	10	0.0221671	0.00157343	<LLOQ	0
			2	10	0.0246775	0.00175162	<LLOQ	0
			3	10	0.0254447	0.00180607	<LLOQ	0
C2-10	A	20.6	1	10	0.0640988	0.00461601	<LLOQ	0
			2	10	0.0678238	0.00488426	<LLOQ	0
			3	10	0.0656916	0.00473071	<LLOQ	0
	B	20.9	1	10	0.199358	0.0141505	<LLOQ	0
			2	10	0.193795	0.0137556	<LLOQ	0
			3	10	0.184284	0.0130805	<LLOQ	0
	C	20.6	1	10	0.146263	0.010533	<LLOQ	0
			2	10	0.136935	0.00986126	<LLOQ	0
			3	10	0.140115	0.0100902	<LLOQ	0
C3-4	A	20.9	1	10	<LLOQ	0	<LLOQ	0
			2	10	<LLOQ	0	<LLOQ	0
			3	10	<LLOQ	0	<LLOQ	0
	B	19.8	1	10	<LLOQ	0	<LLOQ	0
			2	10	<LLOQ	0	<LLOQ	0
			3	10	<LLOQ	0	<LLOQ	0
	C	19.6	1	10	<LLOQ	0	<LLOQ	0
			2	10	<LLOQ	0	<LLOQ	0
			3	10	<LLOQ	0	<LLOQ	0
C3-10	A	20.1	1	10	0.106312	0.00784636	<LLOQ	0
			2	10	0.099607	0.00735153	<LLOQ	0
			3	10	0.0925604	0.00683146	<LLOQ	0
	B	20.1	1	10	0.28345	0.0209201	<LLOQ	0
			2	10	0.267837	0.0197678	<LLOQ	0
			3	10	0.259407	0.0191456	<LLOQ	0
	C	19.6	1	10	0.0403144	0.00305132	<LLOQ	0
			2	10	0.0346783	0.00262473	<LLOQ	0
			3	10	0.041033	0.00310572	<LLOQ	0

### Sheet: Picrate 60444
Line	Tissue	Sample Number	Plant	OD₅₁₀	mg HCN / kg tissue per spectro- photometer
POS CTRL	-	-	-	0.107	42.372
NEG CTRL	-	-	-	0	0
Wildtype	leaf	1	F	0.235	93.06
		2	G	0.661	261.756
		3	H	1.193	472.428
	root	1	F	0.253	100.188
		2	G	0.384	152.064
		3	G	0.336	133.056
		4	H	0.158	62.568
		5	H	0.121	47.916
		6	H	0.217	85.932
		7	A	0.063	24.948
		8	A	0.366	144.936
		9	B	0.182	72.072
DC1-4	leaf	1	F	0.19	75.24
		2	G	0.064	25.344
		3	A	0.573	226.908
	root	1	F	0.083	32.868
		2	G	0.06	23.76
		3	G	0.134	53.064
		4	A	0.099	39.204
		5	A	0.109	43.164
		6	B	0.062	24.552
		7	C	0.05	19.8
		8	C	0.309	122.364
		9	D	0.241	95.436
DC1-6	leaf	1	F	0.941	372.636
		2	G	0.531	210.276
		3	A	1.424	563.904
	root	1	F	0.242	95.832
		2	G	0.204	80.784
		3	A	0.285	112.86
		4	B	0.066	26.136
		5	C	0.228	90.288
		6	D	0.246	97.416
		7	D	0.28	110.88
DC2-4	leaf	1	F	0.039	15.444
		2	G	0.015	5.94
		3	H	0.045	17.82
	root	1	F	0.044	17.424
		2	G	0.03	11.88
		3	H	0.053	20.988
		4	H	0.059	23.364
		5	A	0.025	9.9
		6	A	0.02	7.92
		7	A	0.033	13.068
		8	B	0.038	15.048
		9	B	0.012	4.752
DC2-2	leaf	1	F	0.002	0.792
		2	G	0.01	3.96
		3	A	0.015	5.94
	root	1	F	0.017	6.732
		2	F	0.014	5.544
		3	G	0.029	11.484
		4	G	0.063	24.948
		5	A	0.019	7.524
		6	B	0.044	17.424
		7	B	0.025	9.9
		8	C	0.029	11.484
		9	C	0.004	1.584
DC3-2	leaf	1	F	0.004	1.584
		2	G	0.001	0.396
		3	A	0.002	0.792
	root	1	F	0.001	0.396
		2	F	0.002	0.792
		3	G	0	0
		4	G	0.003	1.188
		5	A	0.003	1.188
		6	A	0.001	0.396
		7	B	0.002	0.792
		8	C	0.002	0.792
		9	D	0.001	0.396
C3-142A	leaf	1	F	0.005	1.98
		2	G	0	0
		3	H	0.001	0.396
	root	1	F	0.001	0.396
		2	G	0	0
		3	G	0	0
		4	H	0	0
		5	H	0	0
		6	A	0	0
		7	A	0	0
		8	A	0.001	0.396
		9	B	0.001	0.396
C3-145C	leaf	1	F	0	0
		2	G	0.001	0.396
		3	A	0.001	0.396
	root	1	F	0.001	0.396
		2	F	0	0
		3	F	0.001	0.396
		4	G	0	0
		5	G	0.002	0.792
		6	A	0	0
		7	A	0.001	0.396
		8	B	0	0
		9	C	0.001	0.396

### Sheet: Picrate TME419
Line	Tissue	Sample Number	Plant	OD₅₁₀	mg HCN / kg tissue per spectro- photometer
POS CTRL	–	1	–	0.122	48.312
	–	2	–	0.099	39.204
	–	3	–	0.101	39.996
NEG CTRL	–	1	–	-0.001	-0.396
	–	2	–	0.001	0.396
	–	3	–	0	0
Wildtype	leaf	1	D	0.355	140.58
		2	E	0.251	99.396
		3	B	0.069	27.324
	root	1	D	0.266	105.336
		2	D	0.193	76.428
		3	E	0.21	83.16
		4	F	0.296	117.216
		5	B	0.186	73.656
		6	A	0.139	55.044
		7	A	0.133	52.668
		8	C	0.128	50.688
		9	C	0.212	83.952
DC1-2	leaf	1	F	0.106	41.976
		2	C	0.066	26.136
		3	H	0.006	2.376
	root	1	F	0.103	40.788
		2	H	0.141	55.836
		3	H	0.013	5.148
		4	B	0.197	78.012
		5	B	0.145	57.42
		6	G	0.112	44.352
		7	E	0.16	63.36
		8	E	0.033	13.068
		9	E	0.16	63.36
DC1-9	leaf	1	A	0.315	124.74
		2	B	0.311	123.156
		3	C	0.005	1.98
	root	1	A	0.228	90.288
		2	A	0.114	45.144
		3	B	0.281	111.276
		4	B	0.101	39.996
		5	C	0.281	111.276
		6	C	0.144	57.024
		7	D	0.261	103.356
		8	E	0.103	40.788
		9	E	0.229	90.684
DC2-6	leaf	1	A	0.002	0.792
		2	B	0.001	0.396
		3	C	0.003	1.188
	root	1	A	0.044	17.424
		2	A	0.026	10.296
		3	B	0.014	5.544
		4	B	0.022	8.712
		5	C	0.007	2.772
		6	C	0.008	3.168
		7	E	0.026	10.296
		8	E	0.013	5.148
		9	F	0.024	9.504
DC2-7	leaf	1	A	0.022	8.712
		2	E	0.004	1.584
		3	B	0.001	0.396
	root	1	A	0.031	12.276
		2	A	0.039	15.444
		3	E	0.028	11.088
		4	E	0.013	5.148
		5	B	0.021	8.316
		6	C	0.016	6.336
		7	D	0.054	21.384
		8	G	0.03	11.88
		9	F	0.017	6.732
DC2-10	leaf	1	E	0.001	0.396
		2	G	0.003	1.188
		3	D	0.002	0.792
	root	1	E	0.011	4.356
		2	E	0.018	7.128
		3	G	0.011	4.356
		4	D	0.046	18.216
		5	D	0.028	11.088
		6	F	0.045	17.82
		7	F	0.037	14.652
		8	B	0.011	4.356
		9	C	0.019	7.524
DC3-4	leaf	1	C	0.002	0.792
		2	A	0.001	0.396
		3	H	0.001	0.396
	root	1	C	0.001	0.396
		2	A	0.003	1.188
		3	A	0	0
		4	H	0.002	0.792
		5	G	0	0
		6	B	0.002	0.792
		7	E	0.002	0.792
		8	E	0.004	1.584
		9	F	0.003	1.188
DC3-10	leaf	1	B	0.009	3.564
		2	D	0.017	6.732
		3	C	0.001	0.396
	root	1	B	0.082	32.472
		2	D	0.081	32.076
		3	C	0.002	0.792
		4	G	0.002	0.792
		5	G	0.003	1.188
		6	E	0.041	16.236
		7	E	0.077	30.492
		8	E	0.047	18.612
		9	A	0.003	1.188

### Sheet: Picrate seven accessions
Line	Tissue	Sample Number	Plant	OD₅₁₀	mg HCN / kg tissue per spectro- photometer
POS CTRL	–	1	–	0.129	51.084
	–	2	–	0.136	53.856
	–	3	–	0.134	53.064
NEG CTRL	–	1	–	0	0
	–	2	–	0.001	0.396
	–	3	–	0	0
60444	leaf	1	A	0.881	323.136
		2	B	1.447	551.232
		3	C	2.59	1032.77
	root	1	A	0.158	62.568
		2	A	0.074	29.304
		3	B	0.128	50.688
		4	B	0.09	35.64
		5	B	0.324	128.304
		6	B	0.164	64.944
		7	C	0.092	36.432
		8	C	0.25	99
		9	D	0.088	34.848
TME419	leaf	1	A	0.976	378.576
		2	B	1.207	468.864
		3	C	1.324	503.712
	root	1	A	0.035	13.86
		2	A	0.094	37.224
		3	A	0.107	42.372
		4	B	0.182	72.072
		5	C	0.126	49.896
		6	C	0.09	35.64
		7	D	0.096	38.016
		8	D	0.215	85.14
		9	D	0.119	47.124
TMS91/02324	leaf	1	A	1.036	402.336
		2	B	0.539	210.672
		3	C	0.961	378.576
	root	1	A	0.401	152.064
		2	A	0.23	91.08
		3	A	0.337	133.452
		4	B	0.206	81.576
		5	B	0.146	57.816
		6	B	0.112	44.352
		7	C	0.077	30.492
		8	D	0.122	48.312
		9	E	0.174	68.904
TME3	leaf	1	F	0.867	335.808
		2	B	0.085	33.66
		3	C	0.428	167.112
	root	1	F	0.472	180.576
		2	F	0.767	294.624
		3	B	0.131	51.876
		4	C	0.232	91.872
		5	C	0.169	66.924
		6	D	0.393	152.856
		7	D	0.407	158.4
		8	E	0.077	30.492
		9	G	0.201	79.596
MCol22	leaf	1	H	1.624	624.096
		2	B	1.638	627.264
		3	C	1.379	526.68
	root	1	H	0.287	113.652
		2	B	0.297	117.612
		3	B	0.265	104.94
		4	C	0.075	29.7
		5	C	0.176	69.696
		6	C	0.321	127.116
		7	D	0.243	96.228
		8	D	0.101	39.996
		9	D	0.218	86.328
MCol2215	leaf	1	A	1.62	617.76
		2	B	1.281	487.08
		3	C	1.171	440.748
	root	1	A	0.212	83.952
		2	A	0.342	135.432
		3	A	0.528	206.712
		4	B	0.169	66.924
		5	B	0.182	72.072
		6	B	0.224	88.704
		7	C	0.191	75.636
		8	C	0.12	47.52
		9	D	0.182	72.072
TMS98/0505	leaf	1	A	0.994	382.536
		2	B	0.349	136.224
		3	C	1.015	397.584
	root	1	A	0.097	38.412
		2	A	0.079	31.284
		3	B	0.174	68.904
		4	B	0.362	143.352
		5	B	0.199	78.804
		6	C	0.478	189.288
		7	D	0.358	141.768
		8	D	0.252	99.792
		9	D	0.4	155.232
